# RICTOR Drives ZFX-mediated Ganglioside Biosynthesis to Promote Breast Cancer Progression

**DOI:** 10.1101/2022.01.10.475595

**Authors:** Kajal Rajput, Mohd. Nafees Ansari, Somesh K. Jha, Nihal Medatwal, Pankaj Sharma, Sudeshna Datta, Animesh Kar, Trishna Pani, Kaushavi Cholke, Kajal Rana, Ali Khan, Geetashree Mukherjee, SVS Deo, Jyothi S Prabhu, Arnab Mukhopadhyay, Avinash Bajaj, Ujjaini Dasgupta

**Author notes:** These authors contributed equally to the work (Kajal Rajput, Mohd. Nafees Ansari). Department of Systems Pharmacology and Translational Therapeutics, University of Pennsylvania, Philadelphia, PA, USA. Sudeshna Datta, Data analyst, Institute of Life Sciences, Nalco square, Bhubaneswar-751023, India.

## Abstract

Sphingolipid and ganglioside metabolic pathways are crucial components of cell signalling, having established roles in tumor cell proliferation, invasion, and migration. However, regulatory mechanisms controlling sphingolipid and ganglioside biosynthesis in mammalian cells is less known. Here, we show that RICTOR, the regulatory subunit of mTORC2, regulates the synthesis of sphingolipids and gangliosides in luminal breast cancer-specific MCF-7 and BT-474 cells through transcriptional and epigenetic mechanisms. RICTOR regulates glucosylceramide levels by modulating the expression of UDP-Glucose Ceramide Glucosyl transferase (UGCG). We identify Zinc Finger protein X-linked (ZFX) as a RICTOR-responsive transcription factor whose recruitment to the *UGCG* promoter is regulated by DNA methyltransferases and histone demethylase (KDM5A) that are known AKT substrates. We further demonstrate that RICTOR regulates the synthesis of GD3 gangliosides through ZFX and UGCG, and triggers the activation of EGFR signalling pathway, thereby promoting tumor growth. In line with our findings in cell culture and mice models, we observe an elevated expression of RICTOR, ZFX, and UGCG in Indian luminal breast cancer tissues, and in TCGA and METABRIC datasets. Together, we establish a key regulatory circuit, RICTOR-AKT-ZFX-UGCG-Ganglioside-EGFR-AKT, and elucidate its contribution to breast cancer progression.
