## Supplementary material for "RICTOR Drives ZFX-mediated Ganglioside Biosynthesis to Promote Breast Cancer Progression": Dataset 1

### Sheet: Sheet
	Data set 1. Table showing the clinical and pathological information of Luminal A breast cancer female patients of Indian origin included in this study.

### Sheet: Sheet1
Sl. No	Agea	Family statusb	Menopausal statusc	Lymph vascular Invasiond	Clinical	Pathological	Gradeg
					stagee	stagef
1	71	No	Post	+	T1N1M0	T2N1aM0	2
2	54	No	Post	-	cT2N1Mx	pT2N2Mx	2
3	45	No	Post	+	T2N1M0	T2N1cM0	2
4	68	No	Post	-	T3N0M0	T2N1aM0	2
5	54	No	Post	+	T2N0M0	T2N2cM0	2
6	55	No	Post	+	T4bN2aM1	T2N0M1	NA
7	47	No	Post	+	T2N1M0	T2N1M0	2
8	62	No	Post	-	T2N0M0	T2N1aM0	2
9	42	No	Pre	+	T3N0M0	T2N1M0	2
10	71	No	Post	+	T2N0M0	T2N2Mx	2
11	55	Yes	Post	-	T2N0M0	T2N0M0	2
12	75	No	Post	-	T4bN0M0	T4bN3M0	3
13	53	No	Post	-	T3N0M0	T3N0cM0	2
14	46	No	Pre	-	T4bN1M0	T0N2M0	4
15	54	No	Post	+	T4bN0M0	-	3
16	63	No	Post	-	T2N0M0	T1N0M0	2
17	86	No	Post	-	T1N0M0	T1N0M0	2
18	55	No	Post	+	T4bN1M1	T2N2M1	1
19	37	No	Pre	+	T4bN2aM0	T2N3M0	2
20	85	No	Post	+	T2N0M0	T2N1aM0	2
21	50	No	Pre	-	T4bN1M1	T2N2M1	2
22	79	No	Post	-	T4bN1M0	T4bN2M0	NA
23	67	No	Post	-	T4bN1M1	T4bN2M0	3
24	50	No	Post	NA	T4bN0M0	T1N0cM0	2
25	58	No	Post	NA	T2N0M0	T3N1cM0	2
26	49	No	Post	-	T4bN1M0	T3N1Mx	-
27	47	Yes	-	-	T2N1M0	T2N3M0	2
28	44	No	Post	-	T2N0M0	T3N0M0	3
29	77	No	Post	-	T2N0M0	T2N0	2
30	70	Yes	Post	-	T2N0M0	T2N3a	3
31	58	No	Post	-	T1N1M0	T2N1	1
32	57	Yes	Post	-	T1N1M0	T2N3a	2
33	43	No	Pre	-	T2N1M0	T2N1	1
34	60	Yes	Post	-	T2N1M0	T3N2a	3
35	46	Yes	Pre	-	T2N0M0	T3N1	2
36	40	Yes	Peri	-	T2N1M0	T2N0	3
37	63	Yes	Post	-	T2N0M0	T2N0	2
38	35	No	Pre	NA	T2N1M0	T2N1	3
39	60	No	Post	-	T2N0M0	T2N0	2
40	68	No	Post	-	T2N0M0	T2N1a	2
41	60	Yes	Post	-	T2N1M0	T2N1a	2
42	40	No	Pre	-	T2N1M0	T2N2	2
43	50	No	Post	-	T2N0M0	T2N1a	2
44	59	No	Post	-	T2N1M0	T2N3a	3
45	40	No	Pre	-	T2N1M0	T3N1a	2
46	36	Yes	Pre	+	T2N1M0	T2N2a	2
a: Age (Years); b: History of patients regarding cancer occurrence in family. c: Menopausal status of patient when cancer was diagnosed. d: Extent of lymph channels or blood vessels invaded by breast cancer cells as detected in the patient. e: Tumor staging done by clinician according to parameters described by American Joint Committee for Cancer Control (AJCC, 8th edition, 2018) including Tumor …
