## Supplementary material for "RICTOR Drives ZFX-mediated Ganglioside Biosynthesis to Promote Breast Cancer Progression": Dataset 2

### Sheet: Sheet1
	Data set 2. Table showing the immunohistochemistry data of tissue microarray from tumor samples of Indian, female breast cancer patients showing the score for UGCG and ZFX staining.

### Sheet: Sheet2
	Patient ID	Year	Age	ER_status	PR_status	Her_status	Histo_type	Grade	Largest_size	LN_status	pT	pN	Rictor-	Localisation & %	ZFX	Localisation & %	Anti Ceramide	Localisation & %		UGCG	ZFX- Qual	ZFX- Quant
	1801B10	2010	38	Negative	Negative	Negative	METAPLASTIC CARCINOMA	NA	5	Positive	pT4	pN2	Scanty		Nil						Neg	0
	1803B10	2010	41	Negative	Negative	Negative	IDC	3		Positive	pT4	pN1	Nil		Nil		1+	C		Pos	Neg	0
	1804B10	2010	38	Negative	Negative	Negative	IDC	3	3.5	Negative	pT2	pN0	<1+	Occ N+C	Nil		1+	C		Pos	Neg	0
	1814B10	2010	50	Negative	Negative	Negative	MEDULLARY CARCINOMA	NA	4	Negative	pT2	pN0	Nil		Nil		3+	C		Pos	Neg	0
	1838B11	2010	49	Positive	Positive	Negative	IDC	3	3	Negative	pT2	pN0	Nil		3+	N	3+	C		Pos	pos	3
	1840B11	2011	65	Negative	Negative	Positive	IDC	2	5	Positive	pT2	pN1	Nil		Nil		Nil			Neg	Neg	0
	1847B11	2011	40	Negative	Negative	Positive	IDC	3	3	Positive	pT2	pN2	Nil		Nil		2+	C		Pos	Neg	0
	1848B11	2011	30	Positive	Negative	Positive	IDC	3	2.5	Positive	pT2	pN1	Nil		Nil		1+	C		Pos	Neg	0
	1851B11	2011	48	Positive	Negative	Positive	IDC	3	6	Positive	pT3	pN3	<1+	Occ N	Nil		2+	C		Pos	Neg	0
	1858B11	2011	72	Positive	Negative	Negative	IDC	2	5	Positive	pT2	pN2			Nil		1+	C		Pos	Neg	0
	1860B11	2011	40	Positive	Positive	Negative	IDC	2	2	Negative	pT1	pN0	Nil		Nil		Nil			Neg	Neg	0
	1861B11	2011	46	Positive	Negative	Positive	IDC	3	2.5	Positive	pT2	pN1	1+	?cytoplasm	2+	N	2+	C		Pos	pos	2
	1863B11	2011	53	Positive	Negative	Negative	IDC	3	4	Positive	pT2	pN1	Nil		Nil		Nil			Neg	Neg	0
	1865B11	2011	70	Negative	Negative	Negative	IDC	2	2.5	Positive	pT2	pN1	<1+	N	Nil		3+	C		Pos	Neg	0
	1869B11	2011	50	Negative	Negative	Positive	IDC	3	3	Positive	pT2	pN2	Nil		Nil		3+	C		Pos	Neg	0
	1870B11	2011	32	Negative	Negative	Negative	IDC	3	2.5	Positive	pT2	pN2	Nil				1+	C		Pos
	1872B11	2011	38	Positive	Positive	Positive	IDC	3	4	Positive	pT2	pN1	Nil		Nil		Nil			Neg	Neg	0
	1874B11	2011	54	Negative	Negative	Positive	IDC	3	5.5	Positive	pT3	pN2	Nil				Nil			Neg
	1878B11	2011	60	Negative	Negative	Negative	IDC	3	3	Negative	pT4	pN0	Nil		Nil		Nil			Neg	Neg	0
	1883B11	2011	54	Positive	Positive	Negative	IDC	3	10	Positive	pT3	pN2	<1+	Occ N	Nil		3+	C		Pos	Neg	0
	1884B11	2011	65	Negative	Negative	Positive	IDC	3	2	Positive	pT1	pN2	Nil		Nil		Nil			Neg	Neg	0
	1885B11			Negative	Positive	Negative							Nil		Nil		2+	C		Pos	Neg	0
	1886B11	2011	60	Positive	Negative	Negative	IDC	2	3	Negative	pT2	pN0	Nil		Nil		1+	C		Pos	Neg	0
	1887B11	2011	50	Negative	Negative	Positive	IDC	3	3	Negative	pT2	pN0	Nil		Nil		<1+			Neg	Neg	0
	1889B11	2011	28	Negative	Negative	Negative	IDC	3	3	Positive	pT2	pN2	Nil		1+	?N	2+	C		Pos	pos	1
	1890B11	2011	41	Positive	Negative	Negative	IDC	3	3	Positive	pT2	pN3	Nil		Nil		1+	C		Pos	Neg	0
	1891B11	2011	46	Negative	Negative	Negative	IDC	3	3	Positive	pT2	pN3	2+	N	Nil		1+	C		Pos	Neg	0
	1892B11	2011	55	Positive	Negative	Negative	IDC	3	4	Positive	pT2	pN1	Nil		Nil		1+	C		Pos	Neg	0
	1893B11	2011	50	Positive	Negative	Positive	IDC	3	4	Negative	pT2	pN0			Nil		2+	C		Pos	Neg	0
	1895B11	2012	45	Negative	Negative	Negative	IDC	3	2.5	Positive	pT2	pN1	Nil		3+	N	1+	C		Pos	pos	3
	1896B11	2011	59	Positive	Negative	Negative	IDC	2	2.8	Positive	pT2	pN1	Nil		Nil		1+	C		Pos	Neg	0
	1898B11	2011	43	Positive	Negative	Negative	IDC	3	3	Positive	pT2	pN2	2+	N	2+	N	3+	C		Pos	pos	2
	1899B11	2011	35	Negative	Negative	Positive	IDC	3	2.8	Positive	pT2	pN2	Nil		Nil		1+	C		Pos	Neg	0
	1900B11	2011	34	Positive	Negative	Negative	IDC	3	4.5	Positive	pT4	pN1	Nil		Nil		1+	C		Pos	Neg	0
	1901B11	2011	29	Negative	Negative	Positive	IDC	3	9	Positive	pT4	pN3	Nil		Nil		1+	C		Pos	Neg	0
	1902B11	2011	40	Positive	Positive	Negative	IDC	3	3	Negative	pT2	pN0	1+	N	1+	N	1+	C		Pos	pos	1
	1904B11	2011	60	Negative	Negative	Negative	METAPLASTIC CARCINOMA	NA	3	Positive	pT2	pN2	Nil		Nil		Nil			Neg	Neg	0
	1905B11	2011	51	Positive	Negative	Negative	IDC	3	3	Negative	pT2	pN0	1+	N	Nil		1+	C		Pos	Neg	0
	1908B11	2011	71	Positive	Negative	Negative	IDC	3	4	Positive	pT2	pN2			Nil		1+	C		Pos	Neg	0
	1911B11	2011	25	Negative	Negative	Positive	IDC	3	3	Positive	pT2	pN2	Nil		Nil		1+	C		Pos	Neg	0
	1913B11	2011	54	Positive	Positive	Negative	IDC	2	2	Negative	pT1	pN0	2+	N+C	Nil		3+	C		Pos	Neg	0
	1914B11	2011	42	Negative	Negative	Negative	IDC	3	3	Positive	pT2	pN3	3+	C	1+	N	1+	C		Pos	pos	1
	1917B11	2011	30	Negative	Negative	Negative	IDC	3	3	Positive	pT4	pN1	Nil		Nil		1+	?C		Pos	Neg	0
	1918B11	2011	48	Positive	Positive	Negative	MUCINOUS CARCINOMA	2	2.5	Positive	pT4	pN1	Nil		Nil		Nil			Neg	Neg	0
	1922B11	2012	43	Negative	Negative	Positive	IDC	3	3.5	Positive	pT2	pN3	<1+	N	Nil		2+	C		Pos	Neg	0
	1923B11	2011	35	Positive	Positive	Positive	IDC	3	4	Positive	pT2	pN1	1+	C	Nil		3+	C		Pos	Neg	0
	1924B11	2012	65	Positive	Negative	Negative	IDC	2	2	Positive	pT1	pN1	2+	C	1+	N	1+	C		Pos	pos	1
	1929B12	2012	35	Positive	Positive	Negative	IDC	3	2	Positive	pT1	pN1	<1+	N	Nil		Nil			Neg	Neg	0
	1930B12	2012	40	Positive	Positive	Negative	IDC	3	3	Positive	pT2	pN2	1+	N	Nil		3+	C		Pos	Neg	0
	1931B12	2012	30	Negative	Negative	Negative	IDC	3	2	Negative	pT1	pN0	1+	N	Nil		2+	C		Pos	Neg	0
	1932B12	2012	48	Positive	Negative	Negative	IDC	3	4	Negative	pT2	pN0			Nil		2+	C		Pos	Neg	0
	1933B12	2012	44	Positive	Negative	Positive	IDC	3	5	Positive	pT2	pN1	<1+	?cytoplasm	Nil		2+	C		Pos	Neg	0
	1934B12	2012	52	Positive	Negative	Positive	IDC	3	3	Positive	pT2	pN2	Nil		Nil		1+	C		Pos	Neg	0
	1935B12	2012	62	Negative	Negative	Positive	IDC	3	3.5	Positive	pT2	pN1			Nil		2+	C		Pos	Neg	0
	1939B12	2012	45	Negative	Negative	Positive	IDC	3	3	Positive	pT2	pN1	Nil		Nil		Nil			Neg	Neg	0
	1941B12	2012	50	Negative	Negative	Positive	IDC	3	9	Positive	pT4	pN3	Nil		Nil		1+	C		Pos	Neg	0
	1942B12	2012	41	Negative	Negative	Positive	IDC	3	4.5	Positive	pT2	pN3	1+	C	3+	N	3+	C		Pos	pos	3
	1948B12	2012	36	Positive	Negative	Negative	IDC	3	5	Positive	pT4	pN2	Nil		Nil		Nil			Neg	Neg	0
	1951B12	2012	65	Negative	Negative	Negative	IDC	3	3	Positive	pT2	pN3	Nil		Nil		3+	C		Pos	Neg	0
	1953B12	2012	55	Negative	Negative	Negative	IDC	3	3	Positive	pT2	pN3	Nil		Nil		Nil			Neg	Neg	0
	1954B12	2012	38	Negative	Negative	Positive	IDC	3	6	Positive	pT3	pN3	Nil		Nil		3+	C		Pos	Neg	0
	1956B12	2012	40	Positive	Positive	Negative	IC	NA	2.5	Negative	pT2	pN0	Nil		Nil		3+	C		Pos	Neg	0
	1957B12	2012	66	Negative	Negative	Positive	IDC	3	3	Positive	pT2	pN2	Nil		Nil		2+	C		Pos	Neg	0
	1962B12	2012	75	Negative	Negative	Negative	IDC	3	3	Positive	pT4	pN2	Nil		Nil		Nil			Neg	Neg	0
	1963B12	2012	25	Negative	Negative	Negative	IDC	3	1.5		pT1	pN3	Nil		Nil		Nil			Neg	Neg	0
	1965B12	2012	45	Positive	Positive	Positive	IDC	3	3.5	Negative	pT4	pN0	Nil		Nil		2+	C		Pos	Neg	0
	1966B12	2012	40	Positive	Negative	Negative	IDC	3	5	Negative	pT2	pN0	Nil		Nil		1+	?? Non-sp C		Pos	Neg	0
	1968B12	2012	50	Positive	Negative	Negative	IDC	3	3	Positive	pT2	pN2	Nil		Nil		Nil			Neg	Neg	0
	1970B12	2012	70	Positive	Positive	Negative	IDC	2	1.5	Positive	pT4	pN1	<1+	N	Nil		3+	C		Pos	Neg	0
	1975B12	2012	62	Positive	Positive	Positive	IDC	3	3	Negative	pT2	pN0			Nil		Nil			Neg	Neg	0
	1981B12	2012	39	Positive	Positive	Negative	IDC	3	2	Positive	pT1	pN2	Nil		Nil		1+	C		Pos	Neg	0
	1982B12	2012	35	Negative	Negative	Positive	IDC	3	1.5	Positive	pT1	pN2	Nil		Nil		Nil			Neg	Neg	0
	1983B12	2012	48	Positive	Positive	Negative	IDC	3	2.5	Positive	pT2	pN1	Nil		Nil		1+	?C		Pos	Neg	0
	1984B12	2012	45	Positive	Positive	Positive	IDC	2	1.8	Negative	pT1	pN0	1+	N	Nil		3+	C		Pos	Neg	0
	1985B12	2012	68	Positive	Positive	Negative	IDC	3	3	Positive	pT2	pN1	Nil		Nil		2+	C		Pos	Neg	0
	1986B12	2012	70	Positive	Positive	Negative	RESIDUAL IDC	3	3	Positive	pT4	pN1	Nil		Nil		3+	C		Pos	Neg	0
	1988B12	2012	46	Positive	Positive	Negative	IDC	2	4	Positive	pT2	pN2	Nil		Nil		2+	C		Pos	Neg	0
	1990B12	2012	68	Negative	Negative	Positive	IDC	3	4	Positive	pT4	pN1	Nil		Nil		1+	C		Pos	Neg	0
	1992B12	2012	56	Positive	Positive	Negative	IDC	2	3	Negative	pT2	pN0	Nil		1+	?N	2+	C		Pos	pos	1
	1996B12	2012	64	Positive	Positive	Positive	IDC	3	3	Negative	pT2	pN0	Nil		<1+	??Occ N	3+	C		Pos	Neg	0
	2001B12	2012	60	Positive	Positive	Positive	IDC	3	3.7	Positive	pT4	pN3	1+	Occ N	Nil		3+	C		Pos	Neg	0
	2002B12	2012	37	Positive	Positive	Positive	IDC	3	2.5	Positive	pT2	pN3	Nil		<1+	?N	2+	C		Pos	Neg	0
	2003B12	2012	70	Negative	Negative	Negative	IDC	3	2.5	Positive	pT2	pN1	Nil		Nil		1+	C		Pos	Neg	0
	2006B12	2012	45	Positive	Positive	Negative	IDC	3	4	Positive	pT4	pN2	Nil		Nil		3+	C		Pos	Neg	0
	2008B12	2012	57	Negative	Negative	Negative	IDC	3	2.5	Positive	pT2	pN1	Nil		Nil		3+	C		Pos	Neg	0
	2010B12	2012	55	Positive	Positive	Negative	MUCINOUS CARCINOMA	2	3	Positive	pT2	pN1	Nil		Nil		2+	C		Pos	Neg	0
	2023B10	2010	85	Negative	Negative	Negative	IDC	3	9	Positive	pT4	pN1	Nil		Nil		3+	C		Pos	Neg	0
	2066B10	2010	55	Negative	Negative	Positive	IDC	3	2	Positive	pT1	pN1	Nil		1+	N	Nil			Neg	pos	1
	2089B12	2012	40	Positive	Positive	Negative	IDC	2	4	Positive	pT2	pN1	Nil		Nil		Nil			Neg	Neg	0
	2090B12	2012	48	Positive	Positive	Negative	IDC	3	6	Positive	pT3	pN2	Nil		Nil		Nil			Neg	Neg	0
